# High throughput expression-based phenotyping and RNAi screening reveals novel regulators of planarian stem cells

**DOI:** 10.1101/2022.08.29.505550

**Authors:** Erik G. Schad, Christian P. Petersen

## Abstract

The complexity of cell types and states revealed by single-cell RNAseq atlases presents a challenge for the systematic analysis of fate determinants using traditional screening methodologies. Differentiation in the planarian *Schmidtea mediterranea* exemplifies this problem, as these animals continuously produce over 100 differentiated cell types for homeostasis and regeneration using neoblast adult pluripotent stem cells. The signaling factors enabling neoblast self-renewal and selective differentiation of these many fates are still incompletely understood. We developed a method using high-throughput expression profiling by qPCR and whole-animal RNAseq to simultaneously assess numerous cell fate markers as the phenotypic readout in large-scale RNAi screens. Applying this method, we performed an RNAi screen of 400 kinases, receptors, and other regulatory molecules to reveal specific functions for 30 previously unknown factors in neoblast biology. 17 genes were required for neoblast maintenance, including factors likely involved in cell-cycle regulation, nutrient sensing, and chromatin modification. Multidimensional expression information additionally revealed several specific regulators of other neoblast activities, including a *mink1* kinase regulating global neoblast differentiation, the energy responsive kinase *adenylate kinase-2* regulating intestine specification within the neoblast population, an RNA acetyl transferase *nat10* regulating epidermal differentiation, and a *pak1* kinase restricting neoblast localization to prevent tissue outgrowths. These results identify several new regulators of neoblast activities and demonstrate the applicability of expression-based screening for systematic analysis of stem cell phenotypes in whole animals.
