## Supplementary material for "High throughput expression-based phenotyping and RNAi screening reveals novel regulators of planarian stem cells": Table S2

### Sheet: summary
					average log2FC												stdev											p<0.05	ttest vs ctrlRNAi											padj<0.1	padj.benjamini-hochberg
heatmap.order	Screen.ID	RNAi/condition	Figure 1 name	ddv6	piwi1	pcna	soxP1	zfp1	prog1	AGAT	phxprog (dd554)	nkx2.2	ubiquilin		Screen.ID	RNAi/condition	piwi1	pcna	soxP1	zfp1	prog1	AGAT	phxprog (dd554)	nkx2.2	ubiquilin		Screen.ID	RNAi/condition	piwi1	pcna	soxP1	zfp1	prog1	AGAT	phxprog (dd554)	nkx2.2	ubiquilin		Screen.ID	RNAi/condition	piwi1	pcna	soxP1	zfp1	prog1	AGAT	phxprog (dd554)	nkx2.2	ubiquilin
1	7	repA1	repA1	dd_Smed_v6_3342_0_1	-6.215	-3.94167	-3.48	-2.47833	-8.68	-11.2467	-1.55333	-4.59067	-0.205		7	repA1	0.818189	0.459021	0.87306	0.285132	0.431335	3.44616	0.271846	2.00356	0.250599		7	repA1	0.00492557	0.00256605	0.0183112	0.000551151	0.01588	0.0298715	0.00108431	0.0495984	0.30139		10	repA1	0.0231502	0.0185545	0.066202	0.0103616	0.0355409	0.0968248	0.0203851	0.179317	0.602781
2	45	PLK1	PLK1	dd_Smed_v6_4273_0_1	-6.16167	-3.1625	-2.5575	-1.6275	-8.4775	-10.9425	-2.19333	-5.535	0.415833		45	PLK1	0.15695	0.417612	0.895042	0.622254	#DIV/0!	1.83141	0.561991	0.586899	0.196554		45	PLK1	1.10135e-07	0.000845924	0.031437	0.16137	#DIV/0!	0.0718807	0.0102102	0.0327279	0.054629		47	PLK1	1.03527e-05	0.00993961	0.0985025	0.303375	1	0.16892	0.0457029	0.133757	0.46683
3	7DIR	7dIR	7dIR	NA	-6.93	-5.6	-2.86	-2.16333	-5.87333	-6.59	-1.44	1.01667	0.403333		7DIR	7dIR	0.622174	0.935539	0.552932	0.36428	0.142945	0.202567	0.369098	0.240069	0.0173205		7DIR	7dIR	0.000379694	0.00255298	0.00276187	0.00278119	0.000994583	2.17332e-06	0.00976864	0.0176526	0.00393309		103	7dIR	0.00509875	0.0199983	0.0236014	0.0373474	0.00667791	0.000204292	0.0483291	0.103709	0.36971
4	2DIR	2dIR	2dIR	NA	-6.32667	-3.99333	-3.01	-2.32667	-6.59333	-0.403333	-0.833333	0.543333	0.39		2DIR	2dIR	0.454899	0.588982	0.632166	0.459384	1.30508	0.130767	0.376342	0.175594	0.148436		2DIR	2dIR	7.60074e-05	0.000970487	0.00351114	0.00604522	0.0070355	0.0428626	0.0433674	0.094678	0.0319405		102	2dIR	0.00119078	0.0101362	0.0253883	0.0516592	0.025436	0.115117	0.113237	0.287088	0.750602
5	2	piwi-2	Smed-piwi-2	dd_Smed_v6_756_0_1	-3.62333	-4.34667	-0.55	-3.9	-8.255	-5.31	-1.37	-3.82	-0.0533333		2	piwi-2	0.606163	0.994535	0.979047	1.00927	0.120208	0.870019	0.272213	1.10309	0.431432		2	piwi-2	0.00575936	0.0133608	0.4369	0.0205279	0.000646349	0.00853186	0.00760049	0.112773	0.862259		2	piwi-2	0.0246082	0.0502366	0.673255	0.0877099	0.00607568	0.0572853	0.0420263	0.294463	0.964909
6	4	ANAPC	ANAPC	dd_Smed_v6_8329_0_1	-2.545	-1.55167	-2.05333	-1.48167	-5.98167	-2.75333	-1.36667	-2.15733	-0.0616667		4	ANAPC	0.188768	0.0458258	0.335112	0.152753	0.310054	0.365923	0.436845	0.297041	0.323161		4	ANAPC	6.13464e-05	9.62039e-07	0.00343966	2.63572e-05	0.000157226	0.0049691	0.0179782	0.00104633	0.785471		7	ANAPC	0.00115331	9.04317e-05	0.026944	0.00247758	0.00369481	0.0667279	0.0704148	0.0245886	0.934611
7	63	SMG-1	Smed-SMG-1	dd_Smed_v6_12565_0_1	-3.855	-2.5225	-1.5375	-1.99333	-3.31833	-1.23167	-0.88	-2.41167	0.265833		63	SMG-1	0.60696	0.441928	0.377492	0.345881	0.446356	0.427239	#DIV/0!	0.455229	0.215019		63	SMG-1	0.00675913	0.0039178	0.00450723	0.00402035	0.0030279	0.0250554	#DIV/0!	0.00232807	0.275127		82	SMG-1	0.0254143	0.0193828	0.0302628	0.0377913	0.0129374	0.0872298	1	0.0364731	0.574709
8	Bruli2	bruli.2	bruli.2	dd_Smed_v6_2592_0_1	-3.405	-2.91583	-1.8075	-1.77083	-3.29083	-2.16083	-0.283333	-2.10667	-0.1075		Bruli2	bruli.2	0.798999	1.07584	1.25654	0.725695	1.67309	1.05945	0.0702377	0.434665	0.441701		Bruli2	bruli.2	0.014416	0.0367065	0.125726	0.0485972	0.0730013	0.0645511	0.148895	0.00503245	0.715692		31	bruli.2	0.0483965	0.104558	0.274843	0.147359	0.114369	0.155585	0.254475	0.0591313	0.909123
9	Bruli1	bruli.1	bruli.1	dd_Smed_v6_2592_0_1	-3.34833	-2.86833	-1.32667	-0.345	-2.43833	-1.12	-0.42	-1.96067	0.0116667		Bruli1	bruli.1	0.149332	0.414287	0.126623	0.226789	0.195533	0.136504	0.197569	0.122202	0.210792		Bruli1	bruli.1	1.34351e-06	0.00377731	1.54875e-05	0.0963218	7.9409e-05	0.00153966	0.042168	0.00254579	0.942007		29	bruli.1	6.3145e-05	0.019726	0.000727913	0.220835	0.00248815	0.0482426	0.116582	0.0341863	1
10	77	bruli	bruli.3	dd_Smed_v6_2592_0_1	-3.25833	-1.9225	-1.40083	-0.45	-1.42833	-1.015	0.4	-1.34833	0.389167		77	bruli	0.498029	0.268514	0.470567	0.595735	0.658584	0.356791	0.381576	0.435469	0.25697		77	bruli	0.00579816	0.000625719	0.0155777	0.319708	0.0579223	0.0226887	0.202317	0.013289	0.153174		94	bruli	0.0236968	0.00840251	0.0636655	0.509366	0.0989946	0.0888639	0.327893	0.0832779	0.599933
11	19	PRPF4B	PRPF4B	dd_Smed_v6_2251_0_1	-1.41667	-1.44333	-2.24333	-1.6	-3.38333	-0.5	-2.45667	-3.575	0.0866667		19	PRPF4B	0.165227	0.6812	0.273191	1.25938	0.555188	0.355293	0.11547	1.19501	0.302379		19	PRPF4B	0.000554063	0.0545107	0.000699076	0.157734	0.0078664	0.130592	1.34569e-05	0.134094	0.715225		4	PRPF4B	0.00473472	0.124976	0.00938759	0.302591	0.025498	0.266862	0.00126495	0.307435	0.920975
12	32	rb	Smed-Rb.1	dd_Smed_v6_6879_0_1	-2.29667	-0.833333	-1.99	-1.01667	-3.56667	0.13	-0.57	-3.40333	0.0466667		32	rb	0.713045	0.0750555	0.592537	0.572043	0.747016	0.110151	0.640417	1.70693	0.185203		32	rb	0.0265773	0.00101943	0.0175978	0.102627	0.00969269	0.176453	0.292446	0.0636742	0.75328		67	rb	0.0657438	0.00958261	0.0661676	0.229688	0.0284723	0.331732	0.443385	0.213763	0.931688
13	10	PAPSS2	PAPSS2	dd_Smed_v6_2536_0_1	-1.485	-0.825	-0.496667	-0.215	-4.195	0.06	-1.46333	-2.474	0.195		10	PAPSS2	0.266333	0.187172	0.453578	0.282902	0.396106	0.211266	0.583866	0.808764	0.0608276		10	PAPSS2	0.00361428	0.00329432	0.190722	0.327297	0.00130057	0.676202	0.0375329	0.0130896	0.0876124		13	PAPSS2	0.0178811	0.0193541	0.373498	0.512766	0.00815024	0.825493	0.11381	0.0878876	0.484445
14	30	MNAT1	MNAT1	dd_Smed_v6_5889_0_1	-1.395	-0.5125	-1.09083	-0.394167	-2.9075	0.3325	-2.06333	-3.12	0.0691667		30	MNAT1	0.721734	0.530754	0.559404	0.166533	0.66	0.54111	1.35692	#DIV/0!	0.330202		30	MNAT1	0.0711888	0.230721	0.0601425	0.0304591	0.0086435	0.408487	0.11428	#DIV/0!	0.753781		35	MNAT1	0.136566	0.361463	0.166276	0.106043	0.027083	0.573101	0.228561	1	0.9202
15	40	STK39	STK39	dd_Smed_v6_6126_0_1	-1.75833	-1.1025	-0.9875	-0.380833	-2.2875	-0.3375	-1.78333	-1.51	0.1525		40	STK39	1.79157	1.07392	1.36107	1.1739	2.58859	0.923093	0.368963	#DIV/0!	0.14		40	STK39	0.230392	0.213018	0.335135	0.631325	0.264825	0.59613	0.0028277	#DIV/0!	0.189829		42	STK39	0.349304	0.339384	0.552678	0.82423	0.331914	0.757246	0.0265804	1	0.524822
16	15	RAB10	RAB10	dd_Smed_v6_6086_0_1	-1.55833	-1.15667	-0.98	-0.0283333	-3.025	-3.61333	-1.05333	-1.58067	-0.735		15	RAB10	0.710774	0.00707107	0.667108	0.240416	0.452548	4.64361	#DIV/0!	2.21188	0.353553		15	RAB10	0.0589555	1.89967e-05	0.120399	0.899498	0.0553775	0.310099	#DIV/0!	0.340773	0.175862		17	RAB10	0.117911	0.00059523	0.276036	0.971871	0.0982167	0.485822	1	0.561977	0.551035
17	5	ATR	ATR	dd_Smed_v6_8754_0_1	0.545	0.975	0.38	-1.645	-1.275	-1.66	-0.558333	-1.26067	-0.271667		5	ATR	1.21858	0.822456	1.14037	3.63159	0.935307	2.9486	0.0353553	0.440946	0.0550757		5	ATR	0.520058	0.173625	0.623031	0.514965	0.139648	0.432356	0.00391573	0.0205764	0.0286748		8	ATR	0.651806	0.302237	0.791418	0.744719	0.184885	0.589007	0.0283137	0.113776	0.898478
18	17	MINK1	MINK1	dd_Smed_v6_1029_0_1	-0.335	-0.538333	-0.24	-0.381667	-4.785	-2.40333	-1.21	-2.60067	0.121667		17	MINK1	0.23094	0.291947	0.505206	0.160104	0.32187	0.375899	0.165025	0.271539	0.125033		17	MINK1	0.107924	0.0664073	0.500847	0.0282648	0.000354045	0.0070184	0.00012119	0.000411529	0.328058		19	MINK1	0.184452	0.145169	0.713327	0.102188	0.0055467	0.065973	0.00379729	0.0386837	0.616749
19	58	AKT3	Smed-akt	dd_Smed_v6_4393_0_1	-0.883333	-1.11333	-1.19667	-0.51	-3.63	-2.89667	-0.776667	-0.243333	-0.213333		58	AKT3	0.480867	0.0814453	0.648563	0.404145	0.464901	0.512868	0.183303	0.497594	0.225389		58	AKT3	0.0753582	0.000322964	0.0718457	0.301595	0.00153429	0.00912542	0.0974529	0.593059	0.254769		69	AKT3	0.138896	0.00607172	0.187597	0.497368	0.00848374	0.0571859	0.203568	0.785176	0.614058
20	74	zfp-1	zfp-1	dd_Smed_v6_8720_0_1	0.665	0.960833	1.1125	-1.94333	-3.555	-2.45167	-2.23	0.288333	0.5925		74	zfp-1	0.147986	0.210317	0.304467	0.963449	1.44056	0.818189	0.202978	0.0680686	0.18735		74	zfp-1	0.00340608	0.00274669	0.00715616	0.0699428	0.0492876	0.0308136	8.8108e-05	0.186999	0.0385655		91	zfp-1	0.0177873	0.018442	0.0373711	0.182628	0.0908438	0.0965494	0.00414108	0.39062	0.604192
21	8	piwi-1	Smed-piwi-1	dd_Smed_v6_659_0_1	-6.95167	-0.0783333	0.166667	-0.411667	0.445	0.0233333	0.01	0.536	0.161667		8	piwi-1	0.198578	0.196554	0.149332	0.228983	0.20664	0.220303	0.0550757	0.278388	0.140119		8	piwi-1	2.61433e-06	0.59626	0.211345	0.0624661	0.0389438	0.873618	0.935313	0.178887	0.228104		11	piwi-1	8.19157e-05	0.727902	0.405438	0.1727	0.0747086	1	1	0.382168	0.579508
22	37	CDK7	CDK7	dd_Smed_v6_8614_0_1	-0.991667	-0.3325	-0.954167	-0.7475	-1.35083	0.0391667	-1.13333	-2.52667	0.00583333		37	CDK7	0.326548	0.13	0.295691	0.737767	0.248462	0.179536	0.560476	1.05078	0.107858		37	CDK7	0.0169155	0.102909	0.0106371	0.219248	0.00143142	0.83463	0.053875	0.0480804	0.940742		39	CDK7	0.0496893	0.201531	0.0499945	0.381653	0.00840956	1	0.129853	0.180782	1
23	20	PANK3	PANK3	dd_Smed_v6_2075_0_1	-1.38167	-0.921667	-0.733333	-0.271667	-2.065	0.113333	-0.816667	-2.004	-0.305		20	PANK3	0.140119	0.138924	0.08544	0.208167	0.160935	0.0680686	0.1823	0.327872	0.343948		20	PANK3	4.7106e-05	0.000277766	0.000104425	0.140581	2.2761e-05	0.0797412	0.00180513	0.00157543	0.260498		21	PANK3	0.00110699	0.0065275	0.00245399	0.281163	0.00213953	0.182821	0.0212103	0.0296182	0.597239
24	16	ANK1	ANK1	dd_Smed_v6_6083_0_1	-1.385	-0.455	-1.06333	-0.335	-1.855	0.163333	-0.9	-1.154	-0.108333		16	ANK1	0.181751	0.116762	0.0964365	0.629391	0.165227	0.235867	0.22942	0.3995	0.151767		16	ANK1	0.000444898	0.00369671	1.2524e-05	0.456307	4.81324e-05	0.352872	0.00369289	0.0244908	0.422062		18	ANK1	0.00418204	0.0204406	0.00117726	0.69182	0.00226222	0.51828	0.0289276	0.127896	0.696032
25	35	CDK12-2	CDK12-2	dd_Smed_v6_4866_0_1	-0.826667	-0.106667	-0.33	-0.1	-2.3	-0.433333	-1.22	-2.20667	-0.376667		35	CDK12-2	0.192959	0.0450925	0.291433	0.330807	0.395517	0.185831	0.298385	1.05929	0.0173205		35	CDK12-2	0.00509169	0.435182	0.257283	0.668341	0.00393952	0.0375153	0.00609248	0.0654344	0.0323092		62	CDK12-2	0.0227914	0.601575	0.465088	0.848974	0.0161006	0.110201	0.0357933	0.212098	0.607414
26	50	LAMTOR3	LAMTOR3	dd_Smed_v6_2623_0_1	-0.505	-0.565833	0.2125	0.605833	-1.49083	-0.100833	-0.906667	-1.19333	-0.174167		50	LAMTOR3	0.183303	0.281839	0.20664	0.110151	0.0378594	0.112398	0.138684	0.193477	0.136504		50	LAMTOR3	0.02029	0.0528433	0.294739	0.00131813	0.0019725	0.558683	0.00415489	0.000857477	0.142682		51	LAMTOR3	0.056096	0.124182	0.503736	0.0206507	0.0103009	0.729392	0.0278971	0.0268676	0.583135
27	27	CSNK2A1	CSNK2A1	dd_Smed_v6_1000_0_1	-0.525	0.0483333	-0.11	0.408333	-1.545	-0.423333	-0.923333	-0.844	-0.0216667		27	CSNK2A1	0.215716	0.0754983	0.0680686	0.308599	0.383014	0.191572	0.20664	0.678159	0.085049		27	CSNK2A1	0.0289843	0.59302	0.256601	0.130934	0.0126368	0.0517549	0.00186674	0.159385	0.838523		26	CSNK2A1	0.0698595	0.733473	0.47295	0.273506	0.0304579	0.131486	0.0194971	0.348423	0.961234
28	60	STK36	STK36	dd_Smed_v6_11067_0_1	-0.59	-0.453333	-0.99	-1.19667	-2.02	-0.55	0.946667	-1.59667	0.266667		60	STK36	0.822739	0.875233	0.890019	0.420991	1.01887	0.713045	0.295973	0.29023	0.214554		60	STK36	0.339998	0.46886	0.184473	0.0197633	0.0719855	0.312496	0.154464	0.0056686	0.237421		59	STK36	0.456568	0.638737	0.376966	0.0884644	0.114689	0.48155	0.259279	0.0592053	0.587305
29	49	TRRAP	TRRAP	dd_Smed_v6_4555_0_1	-0.633333	-0.453333	-1.25	-1.04333	-1.98667	0.123333	0.656667	-2.03	3.55271e-15		49	TRRAP	0.273922	0.144684	0.443058	0.69347	0.133167	0.312143	0.323471	0.777003	0.136137		49	TRRAP	0.0373748	0.0146891	0.0223114	0.122705	0.000517131	0.568069	0.136105	0.025166	1		68	TRRAP	0.081703	0.0511398	0.0749026	0.262142	0.00540115	0.731487	0.246036	0.124506	1
30	66	PPIP5K2	PPIP5K2	dd_Smed_v6_7203_0_1	-0.466667	-0.0766667	0.00333333	-1.21667	-1.41	0.29	0.0633333	-1.94667	-0.24		66	PPIP5K2	0.42595	0.312623	0.191572	0.894949	0.47543	0.255016	0.390043	1.21445	0.141539		66	PPIP5K2	0.190084	0.738639	0.98853	0.139173	0.0252203	0.182269	0.820388	0.106148	0.093041		64	PPIP5K2	0.292917	0.867901	1	0.284396	0.0538798	0.335947	0.988673	0.285084	0.460308
31	46	DTYMK	DTYMK	dd_Smed_v6_3849_0_1	-0.875	-0.739167	-1.38417	-0.110833	-0.780833	-0.0075	-0.1	-0.546667	-0.100833		46	DTYMK	0.532259	0.520801	0.529182	0.326548	0.513939	0.417253	0.548361	0.652559	0.120554		46	DTYMK	0.091907	0.115843	0.0291561	0.624702	0.0996424	0.980194	0.794018	0.280977	0.28869		48	DTYMK	0.163005	0.217785	0.094506	0.82707	0.148673	1	0.969321	0.50792	0.589931
32	13	CSNK1A1-1	CSNK1A1-1	dd_Smed_v6_1989_0_1	-1.10833	-0.551667	-0.893333	-0.985	-0.225	0.00666667	-0.163333	0.096	0.208333		13	CSNK1A1-1	0.420357	0.06245	0.28	0.160728	0.111355	0.223383	2.51215e-15	0.332866	0.125033		13	CSNK1A1-1	0.0358058	0.000346525	0.0155592	0.000364189	0.058985	0.964123	0.209898	0.801301	0.11597		16	CSNK1A1-1	0.0801368	0.00542889	0.0664804	0.0114113	0.0990105	1	0.334414	0.953447	0.519104
33	75	soxP-1	soxP-1	dd_Smed_v6_7227_0_1	-0.435	0.0641667	-2.74083	-0.993333	0.555	-0.475	0.513333	0.085	0.3425		75	soxP-1	0.233024	0.276104	0.120554	0.35473	0.363868	0.087178	0.185831	0.0964365	0.357911		75	soxP-1	0.0643983	0.758376	0.000154556	0.0261582	0.102735	0.0101412	0.0185695	0.660813	0.27068		92	soxP-1	0.126113	0.869357	0.00290565	0.102453	0.14857	0.0560751	0.0698213	0.83941	0.591718
34	1	SRF	Smed-SRF	dd_Smed_v6_5469_0_1	-0.511667	-0.101667	0.413333	-0.641667	-1.59833	-0.286667	-0.51	0.096	0.135		1	SRF	0.064291	0.277308	0.250267	0.578302	0.196554	0.120554	0.300721	0.19975	0.30315		1	SRF	0.000407269	0.606355	0.0801674	0.187727	0.000401825	0.0350509	0.0731574	0.783276	0.540308		5	SRF	0.0042537	0.730736	0.203669	0.339353	0.00472144	0.106283	0.167727	0.943947	0.819177
35	52	PKN2	PKN2	dd_Smed_v6_1180_0_1	0.326667	0.36	0.273333	-0.0766667	-1.80667	-0.103333	0.0366667	0.61	0.183333		52	PKN2	0.239653	0.266333	0.491223	0.315647	0.301054	0.0173205	0.127671	0.249466	0.085049		52	PKN2	0.169291	0.174002	0.487276	0.767005	0.00257077	0.236927	0.941942	0.0933734	0.335833		58	PKN2	0.269717	0.297384	0.715686	0.924339	0.0115072	0.397698	1	0.29257	0.618987
36	26	EIFE1b2	EF1b2	dd_Smed_v6_206_0_1	-0.285	-0.155	-0.06	-0.055	-1.16833	0.14	-0.356667	-0.484	0.221667		26	EIFE1b2	0.110151	0.305669	0.0650641	0.162891	0.275741	0.341955	0.263502	0.314802	0.0862168		26	EIFE1b2	0.0232049	0.482694	0.518335	0.692387	0.00767234	0.553286	0.128263	0.227878	0.0682813		25	EIFE1b2	0.0623216	0.648189	0.706138	0.856374	0.0257571	0.73252	0.246055	0.44626	0.427896
37	78	tor	tor	dd_Smed_v6_3921_0_1	-0.168333	-0.0725	0.1425	0.323333	-0.858333	-0.605	-0.0966667	-0.331667	0.0258333		78	tor	0.111505	0.31	0.208087	0.41065	0.513939	0.230651	0.135769	0.581406	0.263881		78	tor	0.122451	0.75028	0.531545	0.304506	0.091754	0.0218633	0.460226	0.442311	0.916318		95	tor	0.198454	0.870695	0.713789	0.49351	0.139111	0.0934161	0.655473	0.670601	1
38	11	AK5	AK5	dd_Smed_v6_2948_0_1	-0.361667	0.195	0.126667	0.195	-0.668333	0.206667	-0.763333	-0.217333	-0.0283333		11	AK5	0.0404145	0.110604	0.212838	0.368284	0.198578	0.221133	0.186815	0.295014	0.155349		11	AK5	0.00290299	0.091042	0.438557	0.466402	0.00948724	0.242831	0.00283369	0.562455	0.831143		14	AK5	0.0160518	0.186042	0.664909	0.685028	0.0287678	0.400459	0.0242152	0.755297	0.964536
39	36	La-like	La-like	dd_Smed_v6_2617_0_1	-0.13	0.41	0.37	0.343333	-0.74	-0.123333	-0.556667	-0.0133333	-0.45		36	La-like	0.0351188	0.08544	0.136137	0.365011	0.223681	0.145717	0.241109	0.083865	0.158219		36	La-like	0.263431	0.0474029	0.172131	0.240184	0.0121257	0.370416	0.0406934	0.911875	0.019864		63	La-like	0.386914	0.11726	0.359563	0.410497	0.0308057	0.535678	0.115915	1	0.933606
40	64	CSK	CSK	dd_Smed_v6_6039_0_1	-0.0833333	-0.0166667	0.43	0.443333	-0.493333	0.801667	-0.446667	0.148333	0.07		64	CSK	0.14	0.424421	0.158219	0.1861	0.205264	0.0919239	0.215484	0.0777817	0.0964365		64	CSK	0.549363	0.952011	0.101835	0.0494386	0.10177	0.0385259	0.0522165	0.539634	0.534564		72	CSK	0.67065	1	0.239311	0.145226	0.149475	0.10974	0.129167	0.735154	0.837483
41	6	DAK	DAK	dd_Smed_v6_18130_0_1	-0.561667	-0.451667	-0.00333333	-0.0216667	-0.278333	-0.1	-0.256667	-0.160667	-0.085		6	DAK	0.109697	0.0173205	0.233024	0.151438	0.207926	0.0416333	0.170392	0.155027	0.226053		6	DAK	0.000909576	0.00162347	0.984153	0.870565	0.127465	0.0442718	0.135625	0.641224	0.620176		9	DAK	0.00712501	0.0138733	1	0.985941	0.173648	0.115599	0.249976	0.837154	0.883281
42	Luc3.1	ctrl3.1	ctrl3.1	NA	0	0	0	2.96059e-16	0	0	0	2.96059e-16	7.40149e-17		Luc3.1	ctrl3.1	0.147422	0.19	0.319427	0.150111	0.170392	0.153731	0.212211	0.172143	0.124231		Luc3.1	ctrl3.1	1	1	1	1	1	1	1	1	1		61	ctrl3.1	1	1	1	1	1	1	1	1	1
43	Luc3	ctrl3.3	ctrl3.3	NA	-0.00166667	-0.105833	-0.0808333	0.0266667	-0.055	-0.065	-0.08	-0.055	-0.120833		Luc3	ctrl3.3	0.152753	0.0802081	0.378462	0.195021	0.157162	0.176918	0.111355	0.392301	0.317857		Luc3	ctrl3.3	0.988455	0.428358	0.786125	0.858632	0.677252	0.665321	0.508557	0.855223	0.656888		97	ctrl3.3	1	0.60098	0.901168	1	0.795771	0.822896	0.703006	0.992481	0.894891
44	Luc2.1	ctrl2.2	ctrl2.2	NA	0	0	0	-2.96059e-16	0	0	0	-2.96059e-16	-7.40149e-17		Luc2.1	ctrl2.2	0.238118	0.267644	0.369639	0.274287	0.16	0.107858	0.766312	0.384361	0.252389		Luc2.1	ctrl2.2	1	1	1	1	1	1	1	1	1		57	ctrl2.2	1	1	1	1	1	1	1	1	1
45	Luc3.2	ctrl	ctrl	NA	0	1.4803e-16	0	2.96059e-16	0	3.70074e-17	0	-2.96059e-16	0		Luc3.2	ctrl	0.147309	0.115902	0.23388	0.607152	0.217332	0.0757188	0.49085	0.529371	0.151767		Luc3.2	ctrl	1	1	1	1	1	1	1	1	1		65	ctrl	1	1	1	1	1	1	1	1	1
46	Luc3.3	ctrl3.2	ctrl3.2	NA	0	1.4803e-16	0	2.96059e-16	0	-7.40149e-17	3.70074e-17	0	-7.40149e-17		Luc3.3	ctrl3.2	0.170098	0.0264575	0.283608	0.0360555	0.323471	0.320364	0.0960902	0.345591	0.147309		Luc3.3	ctrl3.2	1	1	1	1	1	1	1	1	1		70	ctrl3.2	1	1	1	1	1	1	1	1	1
47	UnIR	ctrl4.1	ctrl4.1	NA	0	1.4803e-16	-2.96059e-16	2.96059e-16	0	0	0	0	-7.40149e-17		UnIR	ctrl4.1	0.337787	0.501431	0.500633	0.188237	0.470567	0.185831	0.181751	0.345977	0.057735		UnIR	ctrl4.1	1	1	1	1	1	1	1	1	1		101	ctrl4.1	1	1	1	1	1	1	1	1	1
48	Luc1.1	ctrl1.1	ctrl1.1	NA	0	-1.4803e-16	0	2.96059e-16	1.85037e-17	0	3.70074e-17	0	0		Luc1.1	ctrl1.1	0.177858	0.232881	0.300888	0.112398	0.0793725	0.0665833	0.0916515	0.32	0.232451		Luc1.1	ctrl1.1	1	1	1	1	1	1	1	1	1		1	ctrl1.1	1	1	1	1	1	1	1	1	1
49	Luc2	ctrl2.1	ctrl2.1	NA	0.005	-0.0025	-0.0975	-0.0508333	0.0158333	0.0158333	0.0333333	-0.103333	0.0191667		Luc2	ctrl2.1	0.2498	0.350856	0.23516	0.102144	0.371124	0.352184	0.351615	0.165025	0.080829		Luc2	ctrl2.1	0.978828	0.99246	0.635286	0.590061	0.954955	0.952545	0.900806	0.536773	0.765407		30	ctrl2.1	1	1	0.785749	0.803851	1	1	1	0.74201	0.922414
50	luc1	ctrl1.2	ctrl1.2	NA	-0.00166667	0.035	-0.0833333	0.0316667	0.0416667	-0.01	-0.203333	0.222667	0.0916667		luc1	ctrl1.2	0.0568624	0.102632	0.14	0.25	0.0351188	0.110604	0.0360555	0.0208167	0.064291		luc1	ctrl1.2	0.983605	0.724502	0.491928	0.863118	0.607131	0.897768	0.134932	0.512441	0.379972		27	ctrl1.2	1	0.862065	0.711403	1	0.741172	1	0.253673	0.718947	0.673912
51	Luc3	ctrl3.4	ctrl3.4	NA	0.00166667	0.105833	0.0808333	-0.0266667	0.055	0.065	0.08	0.055	0.120833		Luc3	ctrl3.4	0.00288675	0.183309	0.140007	0.046188	0.0952628	0.112583	0.138564	0.0952628	0.209289		Luc3	ctrl3.4	0.980368	0.521189	0.69498	0.778876	0.609851	0.602955	0.540843	0.774401	0.598319		98	ctrl3.4	1	0.662051	0.83754	0.926763	0.734949	0.755704	0.716045	0.945372	0.878781
52	12	SH3KBP1	SH3KBP1	dd_Smed_v6_1522_0_1	-0.0516667	0.128333	0.223333	-0.241667	-0.0383333	-0.133333	-0.316667	0.229333	0.131667		12	SH3KBP1	0.0832666	0.252389	0.130512	0.273191	0.150444	0.18	0.0251661	0.115036	0.0208167		12	SH3KBP1	0.565406	0.488508	0.0878835	0.267188	0.750626	0.327269	0.0382298	0.50634	0.204133		15	SH3KBP1	0.681387	0.637774	0.211822	0.448494	0.860474	0.496182	0.1123	0.721151	0.548244
53	9	PNKP	PNKP	dd_Smed_v6_1211_0_1	-0.141667	0.141667	0.39	-0.0983333	-0.04	0.346667	-0.446667	0.021	0.115		9	PNKP	0.148436	0.225019	0.141892	0.240624	0.148492	0.117898	0.276827	0.487904	0.113137		9	PNKP	0.261156	0.406669	0.0159839	0.588632	0.783241	0.0198252	0.0831759	0.96691	0.394797		12	PNKP	0.389662	0.588106	0.0626035	0.813697	0.866172	0.0887413	0.186155	1	0.674744
54	68	PLK4	PLK4	dd_Smed_v6_12637_0_1	-0.0783333	0.2475	0.00916667	0.28	-0.155	0.135	-0.116667	-0.221667	0.249167		68	PLK4	0.251064	0.115326	0.223681	0.072111	0.321403	0.0953939	0.0305505	0.414769	0.231805		68	PLK4	0.656598	0.118034	0.967952	0.0372298	0.50537	0.286003	0.296014	0.493298	0.313259		85	PLK4	0.771502	0.217552	1	0.120676	0.625063	0.455666	0.441672	0.713384	0.600945
55	23	LPT	Smed-LPT	dd_Smed_v6_5165_0_1	-0.045	0.185	0.606667	0.471667	-0.025	0.323333	0.05	-0.0306667	0.368333		23	LPT	0.0763763	0.0503322	0.069282	0.290517	0.08	0.119304	0.105987	0.308923	0.175024		23	LPT	0.606523	0.0581048	0.000291296	0.0833816	0.782476	0.0248598	0.710043	0.934539	0.0404738		23	LPT	0.721686	0.130044	0.00456364	0.195947	0.875628	0.0898779	0.914302	1	0.475567
56	3	HSPB8	HSPB8	dd_Smed_v6_15128_0_1	-0.278333	0.00833333	-0.156667	-0.198333	-0.241667	0.0433333	-0.0366667	0.179333	-0.138333		3	HSPB8	0.08544	0.14	0.251064	0.715821	0.16773	0.320208	0.315331	0.37018	0.126623		3	HSPB8	0.0147472	0.942344	0.40806	0.681861	0.111686	0.837795	0.873391	0.650709	0.273569		6	HSPB8	0.0478014	1	0.639295	0.854599	0.156693	0.99687	1	0.837899	0.584442
57	59	MARK2	MARK2	dd_Smed_v6_3685_0_1	-0.155	0.1175	-0.0808333	-0.903333	-0.045	-0.218333	0.01	0.368333	0.189167		59	MARK2	0.221133	0.108167	0.254231	0.115902	0.16	0.046188	0.2498	0.0305505	0.140119		59	MARK2	0.356187	0.402112	0.737335	0.000389962	0.73518	0.107262	0.956513	0.117282	0.385313		79	MARK2	0.471571	0.590601	0.877336	0.00916411	0.853171	0.240063	1	0.290118	0.67073
58	luc1	ctrl1.3	ctrl1.3	NA	0.00166667	-0.035	0.0833333	-0.0316667	-0.0416667	0.01	0.203333	-0.334	-0.0916667		luc1	ctrl1.3	0.268514	0.262742	0.233524	0.251661	0.274651	0.0602771	0.261024	1.24451	0.302875		luc1	ctrl1.3	0.992838	0.849146	0.626769	0.863806	0.827533	0.842057	0.337277	0.771092	0.671759		28	ctrl1.3	1	0.950235	0.78555	0.990216	0.904513	0.989417	0.495376	0.953719	0.902077
59	76	egfr-3	egfr-3	dd_Smed_v6_10624_0_1	-0.435	-0.185833	-0.2675	0.0733333	0.131667	-0.535	0.423333	-0.231667	0.245833		76	egfr-3	0.147309	0.0929157	0.238956	0.170978	0.40129	0.01	0.136504	0.0404145	0.0907377		76	egfr-3	0.014822	0.201917	0.282854	0.59908	0.636577	0.0116353	0.017455	0.265278	0.263531		93	egfr-3	0.0464424	0.327245	0.501666	0.804479	0.757446	0.060762	0.0713378	0.498723	0.589807
60	56	KSR2	KSR2	dd_Smed_v6_7112_1_2	0.138333	0.3075	-0.544167	-0.0733333	0.175	-0.121667	0.723333	0.00833333	0.375833		56	KSR2	0.0472582	0.122882	0.277909	0.348473	0.10583	0.115902	0.0057735	0.472476	0.210792		56	KSR2	0.111376	0.0691595	0.0708312	0.760983	0.154948	0.350843	0.00425631	0.980707	0.142514		78	KSR2	0.186952	0.144467	0.190232	0.928992	0.199522	0.52348	0.0266729	1	0.608923
61	14	CSNK1A1 -2	CSNK1A1-2	dd_Smed_v6_1225_0_1	0.353333	0.326667	0.206667	0.683333	-0.95	0.04	-0.77	1.2	0.243333		14	CSNK1A1 -2	0.1253	0.255016	0.502029	0.186815	0.305123	0.465761	0.13	0.226053	0.424382		14	CSNK1A1 -2	0.0545012	0.177275	0.580697	0.0096926	0.0264537	0.895964	0.00174385	0.00811997	0.445933		3	CSNK1A1 -2	0.111372	0.297569	0.758132	0.0607403	0.0552589	1	0.0234174	0.0693889	0.722719
62	24	PIK3CA	Smed-pi3k-like	dd_Smed_v6_8025_0_1	0.191667	0.144167	-0.0475	0.3725	-0.7775	-0.370833	0.643333	-0.266667	-0.0741667		24	PIK3CA	0.197569	0.130128	0.08544	0.103923	0.238118	0.353601	0.141892	0.338575	0.257747		24	PIK3CA	0.271146	0.41907	0.761463	0.00884561	0.0130089	0.214881	0.0151674	0.3206	0.671938		32	PIK3CA	0.392119	0.596857	0.894719	0.059392	0.0298252	0.374053	0.0648063	0.547935	0.889608
63	55	MAPAPK3	MAPAPK3	dd_Smed_v6_12176_0_1	0.963333	0.383333	0.413333	0.456667	-0.33	-0.39	0.683333	0.816667	0.0766667		55	MAPAPK3	0.104083	0.144684	0.0450925	0.385011	0.210317	0.155349	0.181475	0.0404145	0.115036		55	MAPAPK3	0.00244029	0.0404964	0.124225	0.175254	0.223861	0.157498	0.0100101	0.0530459	0.518799		71	MAPAPK3	0.0152925	0.108762	0.278027	0.323016	0.284364	0.308434	0.0470477	0.184678	0.826561
64	71	ERBB3	Smed-egfr-1.2	dd_Smed_v6_8641_0_1	0.231667	0.374167	0.169167	-0.12	0.268333	-0.371667	5.92119e-16	-0.698333	0.0991667		71	ERBB3	0.0585947	0.125033	0.224796	0.208806	0.119304	0.0378594	1.31754	1.23225	0.126623		71	ERBB3	0.0265056	0.0384891	0.471898	0.46199	0.0571413	0.0284758	1	0.431415	0.632813		88	ERBB3	0.0673384	0.106411	0.704102	0.689318	0.0994683	0.0955974	1	0.675883	0.874771
65	73	CDK2	CDK2	dd_Smed_v6_27497_0_1	0.0683333	0.540833	0.145833	-0.00333333	0.835	0.118333	0.283333	0.225	0.575833		73	CDK2	0.100167	0.141892	0.16773	0.161658	0.175214	0.15308	0.161967	0.15	0.220076		73	CDK2	0.458827	0.0113209	0.500997	0.97994	0.00237821	0.409388	0.0858852	0.297669	0.0466879		90	CDK2	0.599024	0.046268	0.702891	1	0.0117659	0.565919	0.187749	0.527941	0.487629
66	79	pten1/2	pten1/2	dd_Smed_v6_8546_0_1 and dd_Smed_v6_7478_0_1	0.355	0.504167	0.0525	0.226667	0.965	0.221667	-0.0966667	0.0716667	0.595833		79	pten1/2	0.20664	0.135769	0.205183	0.080829	0.043589	0.149778	0.289367	0.17673	0.0862168		79	pten1/2	0.0755138	0.0142432	0.813516	0.0705477	0.000771997	0.149507	0.645143	0.732855	0.0392046		96	pten1/2	0.136506	0.0514948	0.910363	0.179229	0.00558213	0.299015	0.842271	0.918512	0.526462
67	62	WNK1	WNK1	dd_Smed_v6_4734_0_1	-0.075	0.7275	0.249167	0.17	0.938333	-0.0216667	0.9	-0.0616667	0.3125		62	WNK1	0.147309	0.295973	0.265769	0.36756	0.124231	0.228108	0.2498	0.310054	0.0608276		62	WNK1	0.516628	0.0276893	0.332669	0.5172	0.000380479	0.901098	0.00854885	0.812996	0.175654		81	WNK1	0.656257	0.0839612	0.558408	0.736619	0.00510929	1	0.044644	0.95527	0.569362
68	38	AK2	AK2	dd_Smed_v6_3290_0_1	0.465	0.674167	0.225833	0.1725	1.56917	1.4025	-0.233333	-1.57	-0.0775		38	AK2	0.268514	0.152753	0.517333	0.567186	0.641275	0.19799	1.09988	0.434051	0.657951		38	AK2	0.0723251	0.0116472	0.543679	0.653535	0.0360709	0.00546229	0.751639	0.0114338	0.857586		40	AK2	0.135971	0.0456182	0.7198	0.841539	0.0721419	0.0641819	0.954784	0.0826754	0.971242
69	33	NAT10	NAT10	dd_Smed_v6_12327_0_1	0.211667	-0.149167	0.629167	0.769167	1.48917	0.999167	-0.0533333	-0.713333	0.1125		33	NAT10	0.237136	0.263502	0.181475	0.366652	0.228983	0.145717	0.20108	0.524817	0.331512		33	NAT10	0.282729	0.509397	0.0148364	0.0570558	0.00072808	0.00252958	0.787599	0.128369	0.618731		37	NAT10	0.390832	0.655936	0.0664104	0.162523	0.00570329	0.0594452	0.974135	0.301666	0.89478
70	54	CDK12-1	CDK12-1	dd_Smed_v6_7045_0_1	-0.0316667	-0.0758333	0.485833	0.5525	0.505833	0.699167	0.07	0.246667	0.375833		54	CDK12-1	0.220303	0.381357	0.722311	0.255147	0.228983	0.22942	0.27074	0.251064	0.189297		54	CDK12-1	0.855017	0.788585	0.365592	0.0462486	0.054148	0.0164912	0.75862	0.258723	0.0617479		53	CDK12-1	0.980142	0.893097	0.592512	0.144912	0.097883	0.0775088	0.950803	0.496325	0.446485
71	51	FER	FER	dd_Smed_v6_3349_0_1	0.488333	0.234167	0.5725	0.979167	0.3925	0.789167	-0.4	0.64	-0.0875		51	FER	0.151438	0.291433	0.298161	0.22723	0.266646	0.181751	0.285832	0.425793	0.130767		51	FER	0.0150741	0.343892	0.0569043	0.00683135	0.132386	0.00712398	0.13635	0.102238	0.376565		52	FER	0.0457085	0.513108	0.162091	0.0535122	0.177775	0.0608776	0.241828	0.291223	0.680713
72	34	RFK	RFK	dd_Smed_v6_1500_0_1	0.338333	0.3975	0.745833	0.439167	0.729167	0.949167	-0.48	0.23	0.145833		34	RFK	0.0208167	0.0519615	0.155671	0.0757188	0.146401	0.051316	0.238118	0.291033	0.124231		34	RFK	0.0442627	0.0664864	0.00669771	0.00289203	0.0108377	0.0059684	0.0639351	0.332227	0.166829		38	RFK	0.0945613	0.142039	0.0370344	0.0339813	0.030871	0.0623367	0.150247	0.557667	0.603152
73	41	SOS1	Smed-sos-1	dd_Smed_v6_5081_0_1	0.615	0.440833	0.785833	0.755833	0.6025	0.169167	0.146667	0.133333	0.1825		41	SOS1	0.158745	0.132791	0.105987	0.414287	0.238118	0.257164	0.176163	0.085049	0.202978		41	SOS1	0.00664361	0.0479511	0.00600925	0.0778979	0.0327893	0.453426	0.450869	0.373713	0.255368		43	SOS1	0.0260208	0.115574	0.0353044	0.187754	0.0670043	0.608887	0.652026	0.605673	0.600116
74	42	PAK1	PAK1	dd_Smed_v6_3235_0_1	0.741667	0.570833	1.20917	0.959167	0.825833	0.785833	0.0466667	1.22	-0.0908333		42	PAK1	0.0814453	0.145717	0.198578	0.349333	0.0208167	0.0862168	0.344867	0.147986	0.211266		42	PAK1	0.00244329	0.021108	0.00106887	0.0313228	0.0120299	0.0085275	0.859758	0.000510706	0.54012		44	PAK1	0.0143544	0.0684191	0.0125593	0.105155	0.0323089	0.0616604	1	0.0240032	0.832316
75	57	NRBP2	NRBP2	dd_Smed_v6_5859_0_1	0.865	0.6275	1.21583	1.3725	1.2025	1.0525	0.0233333	0.776667	0.519167		57	NRBP2	0.30315	0.410731	0.334863	0.32187	0.371618	0.341174	0.168622	0.22301	0.435239		57	NRBP2	0.0190118	0.0974759	0.00750863	0.0106343	0.0110902	0.0127916	0.900239	0.00838791	0.172155		54	NRBP2	0.0541548	0.194952	0.037148	0.0555349	0.0306611	0.063285	1	0.0657053	0.57795
		Color Scale			4
					-4
