## Supplementary material for "High throughput expression-based phenotyping and RNAi screening reveals novel regulators of planarian stem cells": Table S5

### Sheet: Primer Order
gene name	forward/reverse	qPCR primer sequence
piwi-1 (smedwi-1)	Fw	TCCTGGTACTGTGGTTGATGAG
piwi-1 (smedwi-1)	Rv	TTCGTAGGAGATGCTGTACCTTT
pcna	Fw	GTCCATTCTTTGAGGTGGAAGTGG
pcna	Rv	CGTGTTCAATCCGCCTTCGC
soxP-1	Fw	AGCACAATGTATTTACTTCCTTCAGA
soxP-1	Rv	TCAATTTCATCGTCTATGTTTACATTT
zfp-1	Fw	CGTGCCTGAACAATTTGACA
zfp-1	Rv	TTGAGTGAAGCTGGTGTTGC
prog-1	Fw	GCAATCTGCTTTCGTAATGTGTCCT
prog-1	Rv	TCTGCAAAGTCTCCCGCCAA
dd554 = asxl_059179	Fw	CCATCTCATCTCAAATACAAATGC
dd554 = asxl_059179	Rv	ATTGATGATGAATTTTGACGGTTT
nkx2.2	Fw	CGACAGAAGAAATATCTCTCAGCA
nkx2.2	Rv	TTTCATTTTGTATCGGTGATTCTG
ubiquilin	Fw	AAATTCGCCTGCCTGTTGGG
ubiquilin	Rv	CCGGTGGCATTAATCCATCTGT
clathrin	Fw	AGCCGCATGTAGTTGGTTAGTG
clathrin	Rv	AGTCTACAGAAAACCATCAATTGTTTCAAA
nanos	Fw	GGCCATGCTTCCAACAATGC
nanos	Rv	TTGCAAAGACAGATTTTTCACTGTTAGA
soxP-2	Fw	CTTCCCAAGAAGTTTGCTTATTTCTGA
soxP-2	Rv	GGCCATTGAATAGTTTCATGATATTTTCCA
egr-1	Fw	ACGAGACTGCTAATGATGATCCAAC
egr-1	Rv	AGTGATCATTGTATGCTGGAATGCT
hnf4	Fw	CCCGAATCTACCCGGCTTGT
hnf4	Rv	TGATCCGAGAGTCAGCGAGTC
gapdh	Fw	CTGGGATAACCTTTCCTACTGC
gapdh	Rv	GACAACCATTCATGCTTATACTGC
piwi-2 (smedwi-2)	Fw	ATGGAGGAAATACCAGTAAAAGTAGCT
piwi-2 (smedwi-2)	Rv	TTCTAAATGTTCTTCTCAGGCCACC
cyclinB-2	Fw	AGCAGCCAGTGGACTCGTTT
cyclinB-2	Rv	TAATTGCCCGAAATTTTGAAAAAGTTGC
smad6/7	Fw	CGCTGGTGTGATAATTTTTGTCGG
smad6/7	Rv	ACTGTCGAGTCTATGAATGTTGATCAA
fgfr-1	Fw	CGGCATCCAATAAGTGCGCT
fgfr-1	Rv	TGTCAGTTTCAGTGGGAACTCCA
soxP-3	Fw	ACCTGTGCAGACAATTCGAAGA
soxP-3	Rv	TGTGGTTGGAATTTTTCACTGATTTCT
gata456	Fw	ACAAACAATCAAATTCCAAGCAGCA
gata456	Rv	TGACATCGCAATTGGAACCGA
